# Climate change will redefine taxonomic, functional, and phylogenetic diversity patterns of Odonata in space and time

**DOI:** 10.1101/2022.04.04.486993

**Authors:** Tommaso Cancellario, Rafael Miranda, Enrique Baquero, Diego Fontaneto, Alejandro Martínez, Stefano Mammola

## Abstract

Climate change is rearranging the mosaic of biodiversity on our planet. These broad-scale species re-distributions will affect the structure of communities across multiple biodiversity facets (taxonomic, phylogenetic, and functional diversity). The current challenges to understand such effects involve focusing on organisms other than vertebrates and considering the signature of species redistribution on phylogenetic and functional diversity in addition to species composition. Using European dragonflies and damselflies (Odonata), we asked: i) how climate change will redefine taxonomic, phylogenetic, and functional diversity at continental scales; ii) which traits will mediate species’ response to global change; and iii) whether this response will be conserved across the phylogeny. First, we constructed stacked species distribution models for 107 species of Odonata under current and future climate conditions. Then, we quantified the temporal variation of taxonomic, functional and phylogenetic components, forecasting alpha and beta diversity changes through our geographical grid. Lastly, we used phylogenetic comparative models to test the influence of phylogeny and traits on range shifts. We observed broad latitudinal and altitudinal rearrangements in community composition driven by climate change. Given the high dispersal ability of Odonata, changes are predicted to be rapid, especially in areas experiencing faster climate change rates. According to our predictions, changes in species composition cascade to affect functional and phylogenetic diversity, determining broad turnovers in traits and evolutionary lineages. There was no clear phylogenetic signal in the range-shift response of European Odonata to climate change. According to our phylogenetic regression models, only body size and flight period can be partly correlated with observed range shifts. By considering all three primary facets of biodiversity, our results support the design of inclusive management and conservation strategies, accounting not only for the diversity of species, but also the services they provide and the phylogenetic heritage they carry in a targeted ecosystem.
