## Supplementary material for "Climate change will redefine taxonomic, functional, and phylogenetic diversity patterns of Odonata in space and time": S1_Odonata_Species_List

### Sheet: Foglio1
Suborder	Family	Genus	Specie	Number of final occurrences
Zygoptera	Lestidae	Chalcolestes	Chalcolestes parvidens	70
Zygoptera	Lestidae	Chalcolestes	Chalcolestes viridis	3628
Zygoptera	Lestidae	Lestes	Lestes barbarus	1379
Zygoptera	Lestidae	Lestes	Lestes dryas	1454
Zygoptera	Lestidae	Lestes	Lestes macrostigma	102
Zygoptera	Lestidae	Lestes	Lestes numidicus	NA
Zygoptera	Lestidae	Lestes	Lestes sponsa	5421
Zygoptera	Lestidae	Lestes	Lestes virens	1660
Zygoptera	Lestidae	Sympecma	Sympecma fusca	3046
Zygoptera	Lestidae	Sympecma	Sympecma paedisca	291
Zygoptera	Calopterygidae	Calopteryx	Calopteryx exul	NA
Zygoptera	Calopterygidae	Calopteryx	Calopteryx haemorrhoidalis	1063
Zygoptera	Calopterygidae	Calopteryx	Calopteryx splendens	5967
Zygoptera	Calopterygidae	Calopteryx	Calopteryx virgo	7768
Zygoptera	Calopterygidae	Calopteryx	Calopteryx xanthostoma	802
Zygoptera	Euphaeidae	Epallage	Epallage fatime	53
Zygoptera	Platycnemididae	Platycnemis	Platycnemis acutipennis	962
Zygoptera	Platycnemididae	Platycnemis	Platycnemis dealbata	NA
Zygoptera	Platycnemididae	Platycnemis	Platycnemis kervillei	NA
Zygoptera	Platycnemididae	Platycnemis	Platycnemis latipes	928
Zygoptera	Platycnemididae	Platycnemis	Platycnemis pennipes	5771
Zygoptera	Platycnemididae	Platycnemis	Platycnemis subdilatata	NA
Zygoptera	Coenagrionidae	Ceriagrion	Ceriagrion georgifreyi	NA
Zygoptera	Coenagrionidae	Ceriagrion	Ceriagrion tenellum	1023
Zygoptera	Coenagrionidae	Coenagrion	Coenagrion armatum	379
Zygoptera	Coenagrionidae	Coenagrion	Coenagrion caerulescens	166
Zygoptera	Coenagrionidae	Coenagrion	Coenagrion ecornutum	NA
Zygoptera	Coenagrionidae	Coenagrion	Coenagrion glaciale	NA
Zygoptera	Coenagrionidae	Coenagrion	Coenagrion hastulatum	2501
Zygoptera	Coenagrionidae	Coenagrion	Coenagrion hylas	NA
Zygoptera	Coenagrionidae	Coenagrion	Coenagrion intermedium	NA
Zygoptera	Coenagrionidae	Coenagrion	Coenagrion johanssoni	519
Zygoptera	Coenagrionidae	Coenagrion	Coenagrion lunulatum	492
Zygoptera	Coenagrionidae	Coenagrion	Coenagrion mercuriale	1650
Zygoptera	Coenagrionidae	Coenagrion	Coenagrion ornatum	112
Zygoptera	Coenagrionidae	Coenagrion	Coenagrion puella	7624
Zygoptera	Coenagrionidae	Coenagrion	Coenagrion pulchellum	2998
Zygoptera	Coenagrionidae	Coenagrion	Coenagrion scitulum	1393
Zygoptera	Coenagrionidae	Coenagrion	Coenagrion syriacum	NA
Zygoptera	Coenagrionidae	Enallagma	Enallagma cyathigerum	8301
Zygoptera	Coenagrionidae	Enallagma	Enallagma deserti	NA
Zygoptera	Coenagrionidae	Erythromma	Erythromma lindenii	2265
Zygoptera	Coenagrionidae	Erythromma	Erythromma najas	3884
Zygoptera	Coenagrionidae	Erythromma	Erythromma viridulum	2547
Zygoptera	Coenagrionidae	Ischnura	Ischnura aralensis	NA
Zygoptera	Coenagrionidae	Ischnura	Ischnura elegans	8354
Zygoptera	Coenagrionidae	Ischnura	Ischnura fountaineae	NA
Zygoptera	Coenagrionidae	Ischnura	Ischnura genei	92
Zygoptera	Coenagrionidae	Ischnura	Ischnura graellsii	402
Zygoptera	Coenagrionidae	Ischnura	Ischnura hastata	NA
Zygoptera	Coenagrionidae	Ischnura	Ischnura intermedia	NA
Zygoptera	Coenagrionidae	Ischnura	Ischnura pumilio	2099
Zygoptera	Coenagrionidae	Ischnura	Ischnura saharensis	NA
Zygoptera	Coenagrionidae	Ischnura	Ischnura senegalensis	NA
Zygoptera	Coenagrionidae	Nehalennia	Nehalennia speciosa	125
Zygoptera	Coenagrionidae	Pseudagrion	Pseudagrion sublacteum	NA
Zygoptera	Coenagrionidae	Pyrrhosoma	Pyrrhosoma elisabethae	NA
Zygoptera	Coenagrionidae	Pyrrhosoma	Pyrrhosoma nymphula	7856
Anisoptera	Aeshnidae	Aeshna	Aeshna affinis	1516
Anisoptera	Aeshnidae	Aeshna	Aeshna caerulea	1078
Anisoptera	Aeshnidae	Aeshna	Aeshna crenata	45
Anisoptera	Aeshnidae	Aeshna	Aeshna cyanea	7657
Anisoptera	Aeshnidae	Aeshna	Aeshna grandis	5146
Anisoptera	Aeshnidae	Aeshna	Aeshna isoceles	1195
Anisoptera	Aeshnidae	Aeshna	Aeshna juncea	4441
Anisoptera	Aeshnidae	Aeshna	Aeshna mixta	4629
Anisoptera	Aeshnidae	Aeshna	Aeshna serrata	96
Anisoptera	Aeshnidae	Aeshna	Aeshna subarctica	575
Anisoptera	Aeshnidae	Aeshna	Aeshna viridis	349
Anisoptera	Aeshnidae	Anax	Anax ephippiger	382
Anisoptera	Aeshnidae	Anax	Anax immaculifrons	NA
Anisoptera	Aeshnidae	Anax	Anax imperator	6878
Anisoptera	Aeshnidae	Anax	Anax junius	NA
Anisoptera	Aeshnidae	Anax	Anax parthenope	2205
Anisoptera	Aeshnidae	Boyeria	Boyeria cretensis	NA
Anisoptera	Aeshnidae	Boyeria	Boyeria irene	1206
Anisoptera	Aeshnidae	Brachytron	Brachytron pratense	2361
Anisoptera	Aeshnidae	Caliaeschna	Caliaeschna microstigma	57
Anisoptera	Gomphidae	Gomphus	Gomphus davidi	NA
Anisoptera	Gomphidae	Gomphus	Gomphus graslinii	298
Anisoptera	Gomphidae	Gomphus	Gomphus lucasii	NA
Anisoptera	Gomphidae	Gomphus	Gomphus pulchellus	2053
Anisoptera	Gomphidae	Gomphus	Gomphus schneiderii	NA
Anisoptera	Gomphidae	Gomphus	Gomphus simillimus	502
Anisoptera	Gomphidae	Gomphus	Gomphus vulgatissimus	2022
Anisoptera	Gomphidae	Lindenia	Lindenia tetraphylla	62
Anisoptera	Gomphidae	Onychogomphus	Onychogomphus assimilis	NA
Anisoptera	Gomphidae	Onychogomphus	Onychogomphus boudoti	NA
Anisoptera	Gomphidae	Onychogomphus	Onychogomphus cazuma	NA
Anisoptera	Gomphidae	Onychogomphus	Onychogomphus costae	NA
Anisoptera	Gomphidae	Onychogomphus	Onychogomphus flexuosus	NA
Anisoptera	Gomphidae	Onychogomphus	Onychogomphus forcipatus	2920
Anisoptera	Gomphidae	Onychogomphus	Onychogomphus lefebvrii	NA
Anisoptera	Gomphidae	Onychogomphus	Onychogomphus macrodon	NA
Anisoptera	Gomphidae	Onychogomphus	Onychogomphus uncatus	892
Anisoptera	Gomphidae	Ophiogomphus	Ophiogomphus cecilia	664
Anisoptera	Gomphidae	Paragomphus	Paragomphus genei	NA
Anisoptera	Gomphidae	Paragomphus	Paragomphus lineatus	NA
Anisoptera	Gomphidae	Stylurus	Stylurus flavipes	125
Anisoptera	Gomphidae	Stylurus	Stylurus ubadschii	NA
Anisoptera	Cordulegastridae	Cordulegaster	Cordulegaster bidentata	676
Anisoptera	Cordulegastridae	Cordulegaster	Cordulegaster boltonii	4432
Anisoptera	Cordulegastridae	Cordulegaster	Cordulegaster helladica	NA
Anisoptera	Cordulegastridae	Cordulegaster	Cordulegaster heros	NA
Anisoptera	Cordulegastridae	Cordulegaster	Cordulegaster insignis	NA
Anisoptera	Cordulegastridae	Cordulegaster	Cordulegaster picta	NA
Anisoptera	Cordulegastridae	Cordulegaster	Cordulegaster princeps	NA
Anisoptera	Cordulegastridae	Cordulegaster	Cordulegaster trinacriae	NA
Anisoptera	Incertae sedis	Oxygastra	Oxygastra curtisii	872
Anisoptera	Macromiidae	Macromia	Macromia amphigena	NA
Anisoptera	Macromiidae	Macromia	Macromia splendens	93
Anisoptera	Corduliidae	Cordulia	Cordulia aenea	4503
Anisoptera	Corduliidae	Epitheca	Epitheca bimaculata	552
Anisoptera	Corduliidae	Somatochlora	Somatochlora alpestris	398
Anisoptera	Corduliidae	Somatochlora	Somatochlora arctica	827
Anisoptera	Corduliidae	Somatochlora	Somatochlora borisi	NA
Anisoptera	Corduliidae	Somatochlora	Somatochlora flavomaculata	1444
Anisoptera	Corduliidae	Somatochlora	Somatochlora graeseri	NA
Anisoptera	Corduliidae	Somatochlora	Somatochlora meridionalis	41
Anisoptera	Corduliidae	Somatochlora	Somatochlora metallica	3394
Anisoptera	Corduliidae	Somatochlora	Somatochlora sahlbergi	NA
Anisoptera	Libellulidae	Acisoma	Acisoma inflatum	NA
Anisoptera	Libellulidae	Brachythemis	Brachythemis fuscopalliata	NA
Anisoptera	Libellulidae	Brachythemis	Brachythemis impartita	124
Anisoptera	Libellulidae	Crocothemis	Crocothemis erythraea	3730
Anisoptera	Libellulidae	Crocothemis	Crocothemis servilia	NA
Anisoptera	Libellulidae	Diplacodes	Diplacodes lefebvrii	74
Anisoptera	Libellulidae	Leucorrhinia	Leucorrhinia albifrons	702
Anisoptera	Libellulidae	Leucorrhinia	Leucorrhinia caudalis	719
Anisoptera	Libellulidae	Leucorrhinia	Leucorrhinia dubia	2179
Anisoptera	Libellulidae	Leucorrhinia	Leucorrhinia pectoralis	1320
Anisoptera	Libellulidae	Leucorrhinia	Leucorrhinia rubicunda	1662
Anisoptera	Libellulidae	Libellula	Libellula depressa	7235
Anisoptera	Libellulidae	Libellula	Libellula fulva	2481
Anisoptera	Libellulidae	Libellula	Libellula pontica	NA
Anisoptera	Libellulidae	Libellula	Libellula quadrimaculata	7492
Anisoptera	Libellulidae	Orthetrum	Orthetrum albistylum	1495
Anisoptera	Libellulidae	Orthetrum	Orthetrum brunneum	2414
Anisoptera	Libellulidae	Orthetrum	Orthetrum cancellatum	6886
Anisoptera	Libellulidae	Orthetrum	Orthetrum chrysostigma	279
Anisoptera	Libellulidae	Orthetrum	Orthetrum coerulescens	3493
Anisoptera	Libellulidae	Orthetrum	Orthetrum nitidinerve	NA
Anisoptera	Libellulidae	Orthetrum	Orthetrum ransonnetii	NA
Anisoptera	Libellulidae	Orthetrum	Orthetrum sabina	NA
Anisoptera	Libellulidae	Orthetrum	Orthetrum taeniolatum	41
Anisoptera	Libellulidae	Orthetrum	Orthetrum trinacria	98
Anisoptera	Libellulidae	Pachydiplax	Pachydiplax longipennis	NA
Anisoptera	Libellulidae	Pantala	Pantala flavescens	NA
Anisoptera	Libellulidae	Rhyothemis	Rhyothemis semihyalina	NA
Anisoptera	Libellulidae	Urothemis	Urothemis edwardsii	NA
Anisoptera	Libellulidae	Selysiothemis	Selysiothemis nigra	107
Anisoptera	Libellulidae	Sympetrum	Sympetrum danae	4322
Anisoptera	Libellulidae	Sympetrum	Sympetrum depressiusculum	246
Anisoptera	Libellulidae	Sympetrum	Sympetrum flaveolum	2014
Anisoptera	Libellulidae	Sympetrum	Sympetrum fonscolombii	3346
Anisoptera	Libellulidae	Sympetrum	Sympetrum haritonovi	NA
Anisoptera	Libellulidae	Sympetrum	Sympetrum meridionale	1415
Anisoptera	Libellulidae	Sympetrum	Sympetrum nigrifemur	NA
Anisoptera	Libellulidae	Sympetrum	Sympetrum pedemontanum	499
Anisoptera	Libellulidae	Sympetrum	Sympetrum sanguineum	6504
Anisoptera	Libellulidae	Sympetrum	Sympetrum sinaiticum	73
Anisoptera	Libellulidae	Sympetrum	Sympetrum striolatum	6652
Anisoptera	Libellulidae	Sympetrum	Sympetrum vulgatum	2980
Anisoptera	Libellulidae	Tramea	Tramea basilaris	NA
Anisoptera	Libellulidae	Trithemis	Trithemis annulata	808
Anisoptera	Libellulidae	Trithemis	Trithemis arteriosa	44
Anisoptera	Libellulidae	Trithemis	Trithemis festiva	NA
Anisoptera	Libellulidae	Trithemis	Trithemis kirbyi	145
Anisoptera	Libellulidae	Zygonyx	Zygonyx torridus	NA
