## Supplementary material for "Climate change will redefine taxonomic, functional, and phylogenetic diversity patterns of Odonata in space and time": S6_Model_performances

### Sheet: Model Performance
Species	Model	auc	cor	boyce
Aeshna affinis	BRT	0.878276	0.647337	0.993
Aeshna affinis	ENSEMBLE	0.869017	0.64789	0.998
Aeshna affinis	MAXENT	0.864408	0.640354	0.995
Aeshna affinis	GAM	0.818844	0.576107	0.977
Aeshna caerulea	BRT	0.846454	0.614005	0.934
Aeshna caerulea	ENSEMBLE	0.838374	0.614634	0.985
Aeshna caerulea	MAXENT	0.828292	0.607099	0.996
Aeshna caerulea	GAM	0.813807	0.568728	0.934
Aeshna crenata	ENSEMBLE	0.834711	0.561576	0.478
Aeshna crenata	BRT	0.809917	0.512607	0.841
Aeshna crenata	MAXENT	0.801653	0.545349	0.797
Aeshna crenata	GAM	0.735537	0.453767	0.169
Aeshna cyanea	BRT	0.796244	0.514701	0.999
Aeshna cyanea	ENSEMBLE	0.783993	0.502214	0.998
Aeshna cyanea	MAXENT	0.780443	0.503533	0.999
Aeshna cyanea	GAM	0.757497	0.452453	0.99
Aeshna grandis	BRT	0.818604	0.544694	0.999
Aeshna grandis	MAXENT	0.801242	0.524683	0.996
Aeshna grandis	ENSEMBLE	0.798363	0.518132	0.999
Aeshna grandis	GAM	0.703014	0.364174	0.911
Aeshna isoceles	BRT	0.902138	0.686872	0.989
Aeshna isoceles	ENSEMBLE	0.882194	0.663515	0.998
Aeshna isoceles	MAXENT	0.869375	0.6404	0.998
Aeshna isoceles	GAM	0.831501	0.578933	0.968
Aeshna juncea	BRT	0.845583	0.59662	0.981
Aeshna juncea	ENSEMBLE	0.829779	0.579206	0.999
Aeshna juncea	MAXENT	0.828583	0.579503	0.998
Aeshna juncea	GAM	0.768506	0.467064	0.925
Aeshna mixta	BRT	0.852428	0.59796	0.996
Aeshna mixta	ENSEMBLE	0.841794	0.590559	0.998
Aeshna mixta	MAXENT	0.836382	0.585507	0.994
Aeshna mixta	GAM	0.818877	0.552254	0.997
Aeshna serrata	BRT	0.885417	0.64142	0.8
Aeshna serrata	ENSEMBLE	0.824653	0.565404	0.882
Aeshna serrata	MAXENT	0.793403	0.520712	0.861
Aeshna serrata	GAM	0.78125	0.489461	0.856
Aeshna subarctica	BRT	0.838011	0.572478	0.973
Aeshna subarctica	ENSEMBLE	0.811198	0.538271	0.988
Aeshna subarctica	MAXENT	0.803482	0.514585	0.955
Aeshna subarctica	GAM	0.651331	0.311065	0.745
Aeshna viridis	BRT	0.836174	0.586741	0.823
Aeshna viridis	ENSEMBLE	0.818338	0.558628	0.953
Aeshna viridis	MAXENT	0.809354	0.535884	0.962
Aeshna viridis	GAM	0.78293	0.496349	0.96
Anax ephippiger	BRT	0.92589	0.720608	0.954
Anax ephippiger	ENSEMBLE	0.90549	0.702644	0.968
Anax ephippiger	MAXENT	0.88444	0.662932	0.98
Anax ephippiger	GAM	0.854384	0.622124	0.966
Anax imperator	BRT	0.824675	0.560112	0.989
Anax imperator	ENSEMBLE	0.809428	0.549472	0.999
Anax imperator	MAXENT	0.803781	0.543741	0.997
Anax imperator	GAM	0.783595	0.513175	0.999
Anax parthenope	BRT	0.864243	0.611751	0.995
Anax parthenope	ENSEMBLE	0.840452	0.589697	0.999
Anax parthenope	MAXENT	0.827952	0.569466	0.993
Anax parthenope	GAM	0.780986	0.48932	0.994
Boyeria irene	BRT	0.750773	0.424325	0.917
Boyeria irene	ENSEMBLE	0.719481	0.389463	0.974
Boyeria irene	MAXENT	0.709733	0.382889	0.978
Boyeria irene	GAM	0.638903	0.265937	0.874
Brachythemis impartita	MAXENT	0.802289	0.52256	0.729
Brachythemis impartita	BRT	0.798127	0.442224	0.435
Brachythemis impartita	ENSEMBLE	0.793965	0.519163	0.574
Brachythemis impartita	GAM	0.768991	0.486564	0.543
Brachytron pratense	BRT	0.888986	0.669721	0.997
Brachytron pratense	ENSEMBLE	0.875763	0.659241	0.989
Brachytron pratense	MAXENT	0.869727	0.652505	0.993
Brachytron pratense	GAM	0.83848	0.594545	0.997
Caliaeschna microstigma	BRT	0.75	0.461989	0.88
Caliaeschna microstigma	MAXENT	0.739796	0.408318	0.87
Caliaeschna microstigma	ENSEMBLE	0.719388	0.370603	0.786
Caliaeschna microstigma	GAM	0.602041	0.191888	0.751
Calopteryx haemorrhoidalis	BRT	0.864139	0.626592	0.984
Calopteryx haemorrhoidalis	ENSEMBLE	0.84766	0.614849	0.983
Calopteryx haemorrhoidalis	MAXENT	0.837512	0.604517	0.992
Calopteryx haemorrhoidalis	GAM	0.767949	0.477093	0.91
Calopteryx splendens	BRT	0.807736	0.528007	0.992
Calopteryx splendens	ENSEMBLE	0.796606	0.517762	0.998
Calopteryx splendens	MAXENT	0.791515	0.516423	0.994
Calopteryx splendens	GAM	0.775236	0.480138	0.995
Calopteryx virgo	BRT	0.800867	0.524975	0.99
Calopteryx virgo	ENSEMBLE	0.785228	0.501865	0.998
Calopteryx virgo	MAXENT	0.784723	0.505274	0.998
Calopteryx virgo	GAM	0.72131	0.385119	0.975
Calopteryx xanthostoma	BRT	0.798737	0.508447	0.983
Calopteryx xanthostoma	ENSEMBLE	0.777262	0.480595	0.991
Calopteryx xanthostoma	MAXENT	0.759387	0.454573	0.97
Calopteryx xanthostoma	GAM	0.691813	0.356339	0.976
Ceriagrion tenellum	BRT	0.828644	0.556762	0.991
Ceriagrion tenellum	ENSEMBLE	0.78806	0.499657	0.996
Ceriagrion tenellum	MAXENT	0.779216	0.481776	0.997
Ceriagrion tenellum	GAM	0.706482	0.379889	0.974
Chalcolestes parvidens	ENSEMBLE	0.901235	0.639024	0.865
Chalcolestes parvidens	GAM	0.898148	0.631611	0.719
Chalcolestes parvidens	BRT	0.87037	0.646839	0.782
Chalcolestes parvidens	MAXENT	0.861111	0.595268	0.861
Chalcolestes viridis	BRT	0.787931	0.493263	0.993
Chalcolestes viridis	ENSEMBLE	0.774439	0.476682	0.994
Chalcolestes viridis	MAXENT	0.768839	0.466985	0.998
Chalcolestes viridis	GAM	0.734059	0.427165	0.956
Coenagrion armatum	BRT	0.836233	0.556763	0.931
Coenagrion armatum	ENSEMBLE	0.804211	0.527025	0.973
Coenagrion armatum	MAXENT	0.803989	0.522163	0.939
Coenagrion armatum	GAM	0.724986	0.38459	0.982
Coenagrion caerulescens	BRT	0.910998	0.707394	0.931
Coenagrion caerulescens	ENSEMBLE	0.818027	0.550457	0.912
Coenagrion caerulescens	MAXENT	0.76644	0.417309	0.879
Coenagrion caerulescens	GAM	0.598639	0.168193	0.602
Coenagrion hastulatum	BRT	0.862296	0.617378	0.998
Coenagrion hastulatum	MAXENT	0.846604	0.606782	0.997
Coenagrion hastulatum	ENSEMBLE	0.84657	0.603408	0.98
Coenagrion hastulatum	GAM	0.704449	0.365164	0.612
Coenagrion johanssoni	BRT	0.784497	0.491131	0.951
Coenagrion johanssoni	ENSEMBLE	0.78071	0.481331	0.955
Coenagrion johanssoni	MAXENT	0.754497	0.435369	0.968
Coenagrion johanssoni	GAM	0.671183	0.318543	0.809
Coenagrion lunulatum	BRT	0.941437	0.78366	0.985
Coenagrion lunulatum	ENSEMBLE	0.918567	0.750149	0.986
Coenagrion lunulatum	MAXENT	0.901249	0.728805	0.913
Coenagrion lunulatum	GAM	0.8411	0.614599	0.86
Coenagrion mercuriale	BRT	0.803404	0.522245	0.99
Coenagrion mercuriale	ENSEMBLE	0.785006	0.499367	0.986
Coenagrion mercuriale	MAXENT	0.781701	0.498298	0.992
Coenagrion mercuriale	GAM	0.715336	0.37918	0.996
Coenagrion ornatum	BRT	0.938776	0.804437	0.958
Coenagrion ornatum	ENSEMBLE	0.931122	0.771148	0.967
Coenagrion ornatum	MAXENT	0.906888	0.723877	0.834
Coenagrion ornatum	GAM	0.877551	0.653554	0.867
Coenagrion puella	BRT	0.809032	0.540097	0.99
Coenagrion puella	ENSEMBLE	0.799808	0.531812	0.998
Coenagrion puella	MAXENT	0.79658	0.534604	0.999
Coenagrion puella	GAM	0.777792	0.488069	0.997
Coenagrion pulchellum	BRT	0.868692	0.625507	0.998
Coenagrion pulchellum	MAXENT	0.853231	0.622017	0.999
Coenagrion pulchellum	ENSEMBLE	0.85111	0.615333	0.993
Coenagrion pulchellum	GAM	0.789176	0.507405	0.936
Coenagrion scitulum	BRT	0.854802	0.599547	0.964
Coenagrion scitulum	ENSEMBLE	0.837107	0.588038	0.974
Coenagrion scitulum	MAXENT	0.832285	0.582187	0.987
Coenagrion scitulum	GAM	0.797348	0.525446	0.96
Cordulegaster bidentata	BRT	0.879766	0.650096	0.989
Cordulegaster bidentata	ENSEMBLE	0.861559	0.629253	0.993
Cordulegaster bidentata	MAXENT	0.856938	0.626815	0.995
Cordulegaster bidentata	GAM	0.814677	0.537088	0.986
Cordulegaster boltonii	BRT	0.80152	0.519678	0.993
Cordulegaster boltonii	ENSEMBLE	0.783553	0.496263	0.993
Cordulegaster boltonii	MAXENT	0.771021	0.48122	0.999
Cordulegaster boltonii	GAM	0.721249	0.386396	0.993
Cordulia aenea	BRT	0.843157	0.588748	0.991
Cordulia aenea	ENSEMBLE	0.8235	0.565791	0.999
Cordulia aenea	MAXENT	0.821017	0.565542	0.999
Cordulia aenea	GAM	0.740579	0.426179	0.905
Crocothemis erythraea	BRT	0.848863	0.592073	0.992
Crocothemis erythraea	ENSEMBLE	0.829864	0.577718	0.996
Crocothemis erythraea	MAXENT	0.820185	0.562832	0.993
Crocothemis erythraea	GAM	0.791773	0.526338	0.996
Diplacodes lefebvrii	MAXENT	0.820988	0.566084	0.807
Diplacodes lefebvrii	ENSEMBLE	0.808642	0.54432	0.749
Diplacodes lefebvrii	BRT	0.805556	0.462672	0.802
Diplacodes lefebvrii	GAM	0.780864	0.504345	0.521
Enallagma cyathigerum	BRT	0.815849	0.548646	1
Enallagma cyathigerum	ENSEMBLE	0.80632	0.53867	0.999
Enallagma cyathigerum	MAXENT	0.802726	0.537511	0.999
Enallagma cyathigerum	GAM	0.785696	0.497204	0.996
Epallage fatime	ENSEMBLE	0.952663	0.767386	0.698
Epallage fatime	MAXENT	0.946746	0.778603	0.88
Epallage fatime	GAM	0.923077	0.741862	0.267
Epallage fatime	BRT	0.91716	0.673837	0.723
Epitheca bimaculata	BRT	0.890543	0.667384	0.986
Epitheca bimaculata	ENSEMBLE	0.853891	0.620091	0.988
Epitheca bimaculata	MAXENT	0.853628	0.624832	0.975
Epitheca bimaculata	GAM	0.709751	0.423206	0.919
Erythromma lindenii	BRT	0.83385	0.564985	0.994
Erythromma lindenii	ENSEMBLE	0.815608	0.546857	0.998
Erythromma lindenii	MAXENT	0.809646	0.537257	0.991
Erythromma lindenii	GAM	0.77624	0.476597	0.963
Erythromma najas	BRT	0.84627	0.59112	0.999
Erythromma najas	ENSEMBLE	0.827312	0.574168	0.998
Erythromma najas	MAXENT	0.826503	0.57871	0.999
Erythromma najas	GAM	0.78368	0.498765	0.997
Erythromma viridulum	BRT	0.866465	0.624691	0.996
Erythromma viridulum	ENSEMBLE	0.847577	0.602262	0.998
Erythromma viridulum	MAXENT	0.835914	0.585373	0.998
Erythromma viridulum	GAM	0.815062	0.547503	0.985
Gomphus graslinii	BRT	0.93992	0.76831	0.975
Gomphus graslinii	ENSEMBLE	0.928415	0.756375	0.935
Gomphus graslinii	MAXENT	0.916728	0.754379	0.944
Gomphus graslinii	GAM	0.868335	0.674356	0.889
Gomphus pulchellus	BRT	0.864296	0.625768	0.994
Gomphus pulchellus	ENSEMBLE	0.851251	0.623564	0.983
Gomphus pulchellus	MAXENT	0.843306	0.61445	0.997
Gomphus pulchellus	GAM	0.825785	0.583329	0.991
Gomphus simillimus	BRT	0.887913	0.667467	0.903
Gomphus simillimus	ENSEMBLE	0.879661	0.670548	0.98
Gomphus simillimus	MAXENT	0.872166	0.665637	0.969
Gomphus simillimus	GAM	0.813776	0.553766	0.935
Gomphus vulgatissimus	BRT	0.831629	0.567962	0.984
Gomphus vulgatissimus	ENSEMBLE	0.803211	0.529083	0.995
Gomphus vulgatissimus	MAXENT	0.789787	0.51307	0.986
Gomphus vulgatissimus	GAM	0.727613	0.404124	0.916
Ischnura elegans	BRT	0.826766	0.564615	0.976
Ischnura elegans	ENSEMBLE	0.815435	0.556253	0.999
Ischnura elegans	MAXENT	0.810541	0.554487	0.999
Ischnura elegans	GAM	0.79823	0.527334	0.998
Ischnura genei	ENSEMBLE	0.712665	0.371309	0.734
Ischnura genei	GAM	0.710775	0.370572	0.827
Ischnura genei	MAXENT	0.708885	0.351043	0.653
Ischnura genei	BRT	0.701323	0.344074	0.718
Ischnura graellsii	BRT	0.7715	0.439315	0.923
Ischnura graellsii	ENSEMBLE	0.7503	0.425772	0.955
Ischnura graellsii	MAXENT	0.7342	0.40076	0.933
Ischnura graellsii	GAM	0.7205	0.382169	0.975
Ischnura pumilio	BRT	0.867245	0.623851	0.984
Ischnura pumilio	ENSEMBLE	0.844337	0.608454	0.984
Ischnura pumilio	MAXENT	0.831008	0.596629	0.996
Ischnura pumilio	GAM	0.800698	0.547248	0.947
Lestes barbarus	BRT	0.867528	0.6298	0.993
Lestes barbarus	ENSEMBLE	0.84854	0.609967	0.993
Lestes barbarus	MAXENT	0.839256	0.594796	0.991
Lestes barbarus	GAM	0.797173	0.532384	0.952
Lestes dryas	BRT	0.88508	0.657826	0.984
Lestes dryas	ENSEMBLE	0.86172	0.630255	0.998
Lestes dryas	MAXENT	0.850897	0.613029	0.993
Lestes dryas	GAM	0.792888	0.515645	0.823
Lestes macrostigma	BRT	0.928994	0.743025	0.855
Lestes macrostigma	ENSEMBLE	0.91568	0.738526	0.932
Lestes macrostigma	MAXENT	0.908284	0.732737	0.932
Lestes macrostigma	GAM	0.884615	0.700022	0.815
Lestes sponsa	BRT	0.802333	0.520517	0.996
Lestes sponsa	ENSEMBLE	0.79003	0.507062	0.997
Lestes sponsa	MAXENT	0.785099	0.505273	0.997
Lestes sponsa	GAM	0.756365	0.445404	0.979
Lestes virens	BRT	0.820758	0.544769	0.996
Lestes virens	ENSEMBLE	0.799228	0.516156	0.965
Lestes virens	MAXENT	0.786965	0.495795	0.973
Lestes virens	GAM	0.754443	0.439378	0.972
Leucorrhinia albifrons	BRT	0.860828	0.584797	0.987
Leucorrhinia albifrons	ENSEMBLE	0.832225	0.574196	0.958
Leucorrhinia albifrons	MAXENT	0.829158	0.579653	0.981
Leucorrhinia albifrons	GAM	0.697766	0.365454	0.901
Leucorrhinia caudalis	BRT	0.88034	0.639922	0.98
Leucorrhinia caudalis	ENSEMBLE	0.859012	0.627306	0.953
Leucorrhinia caudalis	MAXENT	0.853364	0.622673	0.984
Leucorrhinia caudalis	GAM	0.777716	0.500472	0.886
Leucorrhinia dubia	BRT	0.796905	0.507411	0.923
Leucorrhinia dubia	ENSEMBLE	0.782321	0.486351	0.922
Leucorrhinia dubia	MAXENT	0.771389	0.472768	0.971
Leucorrhinia dubia	GAM	0.642814	0.250018	0.373
Leucorrhinia pectoralis	BRT	0.920588	0.719535	0.989
Leucorrhinia pectoralis	ENSEMBLE	0.903407	0.706403	0.993
Leucorrhinia pectoralis	MAXENT	0.89539	0.695832	0.985
Leucorrhinia pectoralis	GAM	0.851754	0.615189	0.983
Leucorrhinia rubicunda	BRT	0.818917	0.544939	0.958
Leucorrhinia rubicunda	MAXENT	0.799448	0.525508	0.986
Leucorrhinia rubicunda	ENSEMBLE	0.795181	0.517725	0.98
Leucorrhinia rubicunda	GAM	0.727495	0.403624	0.974
Libellula depressa	BRT	0.816878	0.549904	0.998
Libellula depressa	ENSEMBLE	0.808969	0.543244	1
Libellula depressa	MAXENT	0.807103	0.543477	1
Libellula depressa	GAM	0.788751	0.507515	0.999
Libellula fulva	BRT	0.871362	0.625836	0.998
Libellula fulva	ENSEMBLE	0.853576	0.619165	0.998
Libellula fulva	MAXENT	0.84747	0.610238	0.998
Libellula fulva	GAM	0.813885	0.552699	0.981
Libellula quadrimaculata	BRT	0.80359	0.53945	1
Libellula quadrimaculata	MAXENT	0.790172	0.525235	0.999
Libellula quadrimaculata	ENSEMBLE	0.789202	0.520159	1
Libellula quadrimaculata	GAM	0.751508	0.44682	0.992
Lindenia tetraphylla	GAM	0.925781	0.732088	0.819
Lindenia tetraphylla	ENSEMBLE	0.917969	0.733096	0.929
Lindenia tetraphylla	MAXENT	0.894531	0.686485	0.87
Lindenia tetraphylla	BRT	0.890625	0.679355	0.828
Macromia splendens	BRT	0.937618	0.773142	0.912
Macromia splendens	ENSEMBLE	0.914934	0.741197	0.902
Macromia splendens	MAXENT	0.911153	0.73298	0.86
Macromia splendens	GAM	0.776938	0.565889	-0.024
Nehalennia speciosa	BRT	0.884495	0.63175	0.947
Nehalennia speciosa	ENSEMBLE	0.840791	0.593972	0.932
Nehalennia speciosa	MAXENT	0.808533	0.535916	0.899
Nehalennia speciosa	GAM	0.782518	0.485755	0.852
Onychogomphus forcipatus	BRT	0.842569	0.574202	0.994
Onychogomphus forcipatus	ENSEMBLE	0.82013	0.552695	0.998
Onychogomphus forcipatus	MAXENT	0.816129	0.549649	1
Onychogomphus forcipatus	GAM	0.720794	0.384787	0.994
Onychogomphus uncatus	BRT	0.843371	0.585581	0.951
Onychogomphus uncatus	ENSEMBLE	0.82465	0.56339	0.941
Onychogomphus uncatus	MAXENT	0.802107	0.519429	0.944
Onychogomphus uncatus	GAM	0.739468	0.405609	0.888
Ophiogomphus cecilia	BRT	0.852627	0.605752	0.991
Ophiogomphus cecilia	ENSEMBLE	0.818442	0.547629	0.972
Ophiogomphus cecilia	MAXENT	0.785564	0.495504	0.994
Ophiogomphus cecilia	GAM	0.683953	0.344475	0.839
Orthetrum albistylum	BRT	0.913609	0.711334	0.993
Orthetrum albistylum	ENSEMBLE	0.89387	0.691611	0.991
Orthetrum albistylum	MAXENT	0.886528	0.681475	0.997
Orthetrum albistylum	GAM	0.84645	0.616725	0.997
Orthetrum brunneum	BRT	0.826349	0.553064	0.983
Orthetrum brunneum	ENSEMBLE	0.816369	0.557072	0.991
Orthetrum brunneum	MAXENT	0.810418	0.550229	0.99
Orthetrum brunneum	GAM	0.77503	0.496625	0.965
Orthetrum cancellatum	BRT	0.812824	0.534233	0.999
Orthetrum cancellatum	ENSEMBLE	0.802256	0.528851	0.999
Orthetrum cancellatum	MAXENT	0.797707	0.526612	0.999
Orthetrum cancellatum	GAM	0.776486	0.483354	0.991
Orthetrum chrysostigma	BRT	0.877245	0.661036	0.902
Orthetrum chrysostigma	ENSEMBLE	0.853367	0.619236	0.983
Orthetrum chrysostigma	MAXENT	0.824796	0.582216	0.966
Orthetrum chrysostigma	GAM	0.817245	0.557021	0.977
Orthetrum coerulescens	BRT	0.822909	0.551706	0.992
Orthetrum coerulescens	ENSEMBLE	0.794104	0.518612	0.999
Orthetrum coerulescens	MAXENT	0.78503	0.506853	0.998
Orthetrum coerulescens	GAM	0.733315	0.419062	0.994
Orthetrum taeniolatum	BRT	0.855	0.551476	0.776
Orthetrum taeniolatum	ENSEMBLE	0.855	0.546787	0.461
Orthetrum taeniolatum	GAM	0.845	0.522263	0.544
Orthetrum taeniolatum	MAXENT	0.825	0.515119	0.563
Orthetrum trinacria	BRT	0.885417	0.677626	0.917
Orthetrum trinacria	ENSEMBLE	0.862847	0.64544	0.875
Orthetrum trinacria	MAXENT	0.847222	0.618172	0.883
Orthetrum trinacria	GAM	0.831597	0.567579	0.828
Oxygastra curtisii	BRT	0.855841	0.600124	0.963
Oxygastra curtisii	MAXENT	0.842921	0.596313	0.985
Oxygastra curtisii	ENSEMBLE	0.837556	0.588784	0.972
Oxygastra curtisii	GAM	0.757849	0.451854	0.977
Platycnemis acutipennis	BRT	0.84658	0.592104	0.974
Platycnemis acutipennis	ENSEMBLE	0.826667	0.575842	0.988
Platycnemis acutipennis	MAXENT	0.813715	0.560435	0.99
Platycnemis acutipennis	GAM	0.75625	0.437816	0.952
Platycnemis latipes	BRT	0.804818	0.513039	0.976
Platycnemis latipes	ENSEMBLE	0.787595	0.500163	0.948
Platycnemis latipes	MAXENT	0.782783	0.491643	0.99
Platycnemis latipes	GAM	0.711959	0.341999	0.827
Platycnemis pennipes	BRT	0.815588	0.542704	0.992
Platycnemis pennipes	ENSEMBLE	0.797457	0.519231	0.998
Platycnemis pennipes	MAXENT	0.79245	0.514333	1
Platycnemis pennipes	GAM	0.755259	0.447137	0.989
Pyrrhosoma nymphula	BRT	0.81167	0.547833	0.999
Pyrrhosoma nymphula	ENSEMBLE	0.803448	0.542202	0.999
Pyrrhosoma nymphula	MAXENT	0.800921	0.543487	1
Pyrrhosoma nymphula	GAM	0.788239	0.510337	0.997
Selysiothemis nigra	BRT	0.899863	0.678314	0.908
Selysiothemis nigra	ENSEMBLE	0.871056	0.639397	0.908
Selysiothemis nigra	MAXENT	0.838134	0.598045	0.898
Selysiothemis nigra	GAM	0.823045	0.586616	0.869
Somatochlora alpestris	BRT	0.90135	0.669204	0.924
Somatochlora alpestris	ENSEMBLE	0.88455	0.662001	0.961
Somatochlora alpestris	MAXENT	0.88085	0.661331	0.975
Somatochlora alpestris	GAM	0.85875	0.620321	0.914
Somatochlora arctica	BRT	0.872272	0.626651	0.982
Somatochlora arctica	ENSEMBLE	0.837429	0.584102	0.995
Somatochlora arctica	MAXENT	0.827277	0.561464	0.985
Somatochlora arctica	GAM	0.731196	0.386735	0.903
Somatochlora flavomaculata	BRT	0.887685	0.657086	0.996
Somatochlora flavomaculata	ENSEMBLE	0.860851	0.630273	0.992
Somatochlora flavomaculata	MAXENT	0.852249	0.618227	0.997
Somatochlora flavomaculata	GAM	0.770098	0.491797	0.826
Somatochlora meridionalis	ENSEMBLE	0.85	0.562204	0.837
Somatochlora meridionalis	GAM	0.75	0.495247	0.858
Somatochlora meridionalis	MAXENT	0.7	0.451979	0.687
Somatochlora meridionalis	BRT	0.68	0.507216	0.864
Somatochlora metallica	BRT	0.815004	0.536948	0.998
Somatochlora metallica	ENSEMBLE	0.786719	0.507398	0.997
Somatochlora metallica	MAXENT	0.784414	0.504779	0.998
Somatochlora metallica	GAM	0.682825	0.345923	0.778
Stylurus flavipes	ENSEMBLE	0.975026	0.867864	0.889
Stylurus flavipes	MAXENT	0.973985	0.825116	0.944
Stylurus flavipes	BRT	0.959417	0.872426	0.757
Stylurus flavipes	GAM	0.912591	0.749831	0.938
Sympecma fusca	BRT	0.827074	0.557275	0.998
Sympecma fusca	ENSEMBLE	0.805415	0.531842	0.989
Sympecma fusca	MAXENT	0.792164	0.513032	0.994
Sympecma fusca	GAM	0.746489	0.435541	0.881
Sympecma paedisca	BRT	0.933571	0.76583	0.934
Sympecma paedisca	ENSEMBLE	0.902796	0.707005	0.94
Sympecma paedisca	MAXENT	0.897354	0.693538	0.969
Sympecma paedisca	GAM	0.755864	0.458048	0.797
Sympetrum danae	BRT	0.791217	0.50235	0.983
Sympetrum danae	ENSEMBLE	0.77116	0.47454	0.997
Sympetrum danae	MAXENT	0.759231	0.461517	0.999
Sympetrum danae	GAM	0.683751	0.323029	0.982
Sympetrum depressiusculum	BRT	0.865114	0.600507	0.849
Sympetrum depressiusculum	ENSEMBLE	0.832336	0.577767	0.973
Sympetrum depressiusculum	MAXENT	0.82115	0.56573	0.976
Sympetrum depressiusculum	GAM	0.741805	0.423841	0.949
Sympetrum flaveolum	BRT	0.8578	0.611761	0.994
Sympetrum flaveolum	ENSEMBLE	0.828464	0.574591	0.997
Sympetrum flaveolum	MAXENT	0.823963	0.569933	0.995
Sympetrum flaveolum	GAM	0.718445	0.390577	0.932
Sympetrum fonscolombii	BRT	0.85067	0.598807	0.997
Sympetrum fonscolombii	ENSEMBLE	0.831297	0.586271	0.997
Sympetrum fonscolombii	MAXENT	0.822198	0.574694	0.997
Sympetrum fonscolombii	GAM	0.781783	0.519034	0.996
Sympetrum meridionale	BRT	0.873639	0.637429	0.995
Sympetrum meridionale	ENSEMBLE	0.862069	0.628447	0.996
Sympetrum meridionale	MAXENT	0.848431	0.605082	0.997
Sympetrum meridionale	GAM	0.819129	0.570236	0.983
Sympetrum pedemontanum	BRT	0.916992	0.6953	0.967
Sympetrum pedemontanum	ENSEMBLE	0.866048	0.631866	0.99
Sympetrum pedemontanum	MAXENT	0.833984	0.576915	0.968
Sympetrum pedemontanum	GAM	0.719872	0.384938	0.843
Sympetrum sanguineum	BRT	0.817021	0.54117	0.993
Sympetrum sanguineum	ENSEMBLE	0.806458	0.535763	0.997
Sympetrum sanguineum	MAXENT	0.804647	0.53978	1
Sympetrum sanguineum	GAM	0.776143	0.481714	0.999
Sympetrum sinaiticum	BRT	0.910494	0.65228	0.723
Sympetrum sinaiticum	ENSEMBLE	0.895062	0.672229	0.856
Sympetrum sinaiticum	GAM	0.87963	0.645254	0.831
Sympetrum sinaiticum	MAXENT	0.851852	0.629291	0.775
Sympetrum striolatum	BRT	0.827956	0.562042	0.993
Sympetrum striolatum	ENSEMBLE	0.815056	0.553333	1
Sympetrum striolatum	MAXENT	0.809373	0.550796	0.999
Sympetrum striolatum	GAM	0.797201	0.52516	0.995
Sympetrum vulgatum	BRT	0.811931	0.522652	0.993
Sympetrum vulgatum	ENSEMBLE	0.791736	0.505422	0.995
Sympetrum vulgatum	MAXENT	0.788855	0.509147	0.996
Sympetrum vulgatum	GAM	0.698522	0.341876	0.907
Trithemis annulata	BRT	0.860443	0.609472	0.96
Trithemis annulata	ENSEMBLE	0.846302	0.60551	0.978
Trithemis annulata	MAXENT	0.841621	0.596446	0.983
Trithemis annulata	GAM	0.801208	0.531312	0.973
Trithemis arteriosa	MAXENT	0.975207	0.858372	0.965
Trithemis arteriosa	BRT	0.958678	0.819729	0.902
Trithemis arteriosa	ENSEMBLE	0.950413	0.810689	0.973
Trithemis arteriosa	GAM	0.884298	0.729665	0.97
Trithemis kirbyi	MAXENT	0.849923	0.612315	0.929
Trithemis kirbyi	ENSEMBLE	0.844522	0.580051	0.931
Trithemis kirbyi	BRT	0.836034	0.539084	0.701
Trithemis kirbyi	GAM	0.789738	0.498305	0.913

### Sheet: best_performance
Species	Model	auc	cor	boyce
Aeshna affinis	BRT	0.878276	0.647337	0.993
Aeshna caerulea	BRT	0.846454	0.614005	0.934
Aeshna crenata	ENSEMBLE	0.834711	0.561576	0.478
Aeshna cyanea	BRT	0.796244	0.514701	0.999
Aeshna grandis	BRT	0.818604	0.544694	0.999
Aeshna isoceles	BRT	0.902138	0.686872	0.989
Aeshna juncea	BRT	0.845583	0.59662	0.981
Aeshna mixta	BRT	0.852428	0.59796	0.996
Aeshna serrata	BRT	0.885417	0.64142	0.8
Aeshna subarctica	BRT	0.838011	0.572478	0.973
Aeshna viridis	BRT	0.836174	0.586741	0.823
Anax ephippiger	BRT	0.92589	0.720608	0.954
Anax imperator	BRT	0.824675	0.560112	0.989
Anax parthenope	BRT	0.864243	0.611751	0.995
Boyeria irene	BRT	0.750773	0.424325	0.917
Brachythemis impartita	MAXENT	0.802289	0.52256	0.729
Brachytron pratense	BRT	0.888986	0.669721	0.997
Caliaeschna microstigma	BRT	0.75	0.461989	0.88
Calopteryx haemorrhoidalis	BRT	0.864139	0.626592	0.984
Calopteryx splendens	BRT	0.807736	0.528007	0.992
Calopteryx virgo	BRT	0.800867	0.524975	0.99
Calopteryx xanthostoma	BRT	0.798737	0.508447	0.983
Ceriagrion tenellum	BRT	0.828644	0.556762	0.991
Chalcolestes parvidens	ENSEMBLE	0.901235	0.639024	0.865
Chalcolestes viridis	BRT	0.787931	0.493263	0.993
Coenagrion armatum	BRT	0.836233	0.556763	0.931
Coenagrion caerulescens	BRT	0.910998	0.707394	0.931
Coenagrion hastulatum	BRT	0.862296	0.617378	0.998
Coenagrion johanssoni	BRT	0.784497	0.491131	0.951
Coenagrion lunulatum	BRT	0.941437	0.78366	0.985
Coenagrion mercuriale	BRT	0.803404	0.522245	0.99
Coenagrion ornatum	BRT	0.938776	0.804437	0.958
Coenagrion puella	BRT	0.809032	0.540097	0.99
Coenagrion pulchellum	BRT	0.868692	0.625507	0.998
Coenagrion scitulum	BRT	0.854802	0.599547	0.964
Cordulegaster bidentata	BRT	0.879766	0.650096	0.989
Cordulegaster boltonii	BRT	0.80152	0.519678	0.993
Cordulia aenea	BRT	0.843157	0.588748	0.991
Crocothemis erythraea	BRT	0.848863	0.592073	0.992
Diplacodes lefebvrii	MAXENT	0.820988	0.566084	0.807
Enallagma cyathigerum	BRT	0.815849	0.548646	1
Epallage fatime	ENSEMBLE	0.952663	0.767386	0.698
Epitheca bimaculata	BRT	0.890543	0.667384	0.986
Erythromma lindenii	BRT	0.83385	0.564985	0.994
Erythromma najas	BRT	0.84627	0.59112	0.999
Erythromma viridulum	BRT	0.866465	0.624691	0.996
Gomphus graslinii	BRT	0.93992	0.76831	0.975
Gomphus pulchellus	BRT	0.864296	0.625768	0.994
Gomphus simillimus	BRT	0.887913	0.667467	0.903
Gomphus vulgatissimus	BRT	0.831629	0.567962	0.984
Ischnura elegans	BRT	0.826766	0.564615	0.976
Ischnura genei	ENSEMBLE	0.712665	0.371309	0.734
Ischnura graellsii	BRT	0.7715	0.439315	0.923
Ischnura pumilio	BRT	0.867245	0.623851	0.984
Lestes barbarus	BRT	0.867528	0.6298	0.993
Lestes dryas	BRT	0.88508	0.657826	0.984
Lestes macrostigma	BRT	0.928994	0.743025	0.855
Lestes sponsa	BRT	0.802333	0.520517	0.996
Lestes virens	BRT	0.820758	0.544769	0.996
Leucorrhinia albifrons	BRT	0.860828	0.584797	0.987
Leucorrhinia caudalis	BRT	0.88034	0.639922	0.98
Leucorrhinia dubia	BRT	0.796905	0.507411	0.923
Leucorrhinia pectoralis	BRT	0.920588	0.719535	0.989
Leucorrhinia rubicunda	BRT	0.818917	0.544939	0.958
Libellula depressa	BRT	0.816878	0.549904	0.998
Libellula fulva	BRT	0.871362	0.625836	0.998
Libellula quadrimaculata	BRT	0.80359	0.53945	1
Lindenia tetraphylla	GAM	0.925781	0.732088	0.819
Macromia splendens	BRT	0.937618	0.773142	0.912
Nehalennia speciosa	BRT	0.884495	0.63175	0.947
Onychogomphus forcipatus	BRT	0.842569	0.574202	0.994
Onychogomphus uncatus	BRT	0.843371	0.585581	0.951
Ophiogomphus cecilia	BRT	0.852627	0.605752	0.991
Orthetrum albistylum	BRT	0.913609	0.711334	0.993
Orthetrum brunneum	BRT	0.826349	0.553064	0.983
Orthetrum cancellatum	BRT	0.812824	0.534233	0.999
Orthetrum chrysostigma	BRT	0.877245	0.661036	0.902
Orthetrum coerulescens	BRT	0.822909	0.551706	0.992
Orthetrum taeniolatum	BRT	0.855	0.551476	0.776
Orthetrum trinacria	BRT	0.885417	0.677626	0.917
Oxygastra curtisii	BRT	0.855841	0.600124	0.963
Platycnemis acutipennis	BRT	0.84658	0.592104	0.974
Platycnemis latipes	BRT	0.804818	0.513039	0.976
Platycnemis pennipes	BRT	0.815588	0.542704	0.992
Pyrrhosoma nymphula	BRT	0.81167	0.547833	0.999
Selysiothemis nigra	BRT	0.899863	0.678314	0.908
Somatochlora alpestris	BRT	0.90135	0.669204	0.924
Somatochlora arctica	BRT	0.872272	0.626651	0.982
Somatochlora flavomaculata	BRT	0.887685	0.657086	0.996
Somatochlora meridionalis	ENSEMBLE	0.85	0.562204	0.837
Somatochlora metallica	BRT	0.815004	0.536948	0.998
Stylurus flavipes	ENSEMBLE	0.975026	0.867864	0.889
Sympecma fusca	BRT	0.827074	0.557275	0.998
Sympecma paedisca	BRT	0.933571	0.76583	0.934
Sympetrum danae	BRT	0.791217	0.50235	0.983
Sympetrum depressiusculum	BRT	0.865114	0.600507	0.849
Sympetrum flaveolum	BRT	0.8578	0.611761	0.994
Sympetrum fonscolombii	BRT	0.85067	0.598807	0.997
Sympetrum meridionale	BRT	0.873639	0.637429	0.995
Sympetrum pedemontanum	BRT	0.916992	0.6953	0.967
Sympetrum sanguineum	BRT	0.817021	0.54117	0.993
Sympetrum sinaiticum	BRT	0.910494	0.65228	0.723
Sympetrum striolatum	BRT	0.827956	0.562042	0.993
Sympetrum vulgatum	BRT	0.811931	0.522652	0.993
Trithemis annulata	BRT	0.860443	0.609472	0.96
Trithemis arteriosa	MAXENT	0.975207	0.858372	0.965
Trithemis kirbyi	MAXENT	0.849923	0.612315	0.929
