## Supplementary material for "Climate change will redefine taxonomic, functional, and phylogenetic diversity patterns of Odonata in space and time": S9_Phylogenetic_signal

### Sheet: Foglio1
	Phylogenetic signal	P-value	Variable	Scenario	Time period
k	0.0191431	0.792	Relative area	MIROC	2050
λ	6.6107e-05	1	Relative area	MIROC	2050
k	0.0286836	0.556	Dif Altitude	MIROC	2050
λ	6.6107e-05	1	Dif Altitude	MIROC	2050
k	0.0667043	0.166	Dif centroide	MIROC	2050
λ	0.726286	0.00271215	Dif centroide	MIROC	2050
k	0.0159001	0.847	Relative area	MIROC	2070
λ	6.6107e-05	1	Relative area	MIROC	2070
k	0.0253216	0.631	Dif Altitude	MIROC	2070
λ	6.6107e-05	1	Dif Altitude	MIROC	2070
k	0.0512867	0.261	Dif centroide	MIROC	2070
λ	0.473687	0.17583	Dif centroide	MIROC	2070
k	0.0143901	0.872	Relative area	NOR	2050
λ	6.6107e-05	1	Relative area	NOR	2050
k	0.0437657	0.292	Dif Altitude	NOR	2050
λ	7.16472e-05	1	Dif Altitude	NOR	2050
k	0.0458148	0.227	Dif centroide	NOR	2050
λ	6.6107e-05	1	Dif centroide	NOR	2050
k	0.0492756	0.24	Relative area	NOR	2070
λ	6.6107e-05	1	Relative area	NOR	2070
k	0.0226003	0.704	Dif Altitude	NOR	2070
λ	6.6107e-05	1	Dif Altitude	NOR	2070
k	0.0828759	0.041	Dif centroide	NOR	2070
λ	0.484366	0.144246	Dif centroide	NOR	2070
k	0.0116679	0.91	Relative area	BCC	2050
λ	6.6107e-05	1	Relative area	BCC	2050
k	0.0150527	0.869	Dif Altitude	BCC	2050
λ	0.0566473	0.34694	Dif Altitude	BCC	2050
k	0.0438503	0.244	Dif centroide	BCC	2050
λ	6.6107e-05	1	Dif centroide	BCC	2050
k	0.0174754	0.842	Relative area	BCC	2070
λ	6.6107e-05	1	Relative area	BCC	2070
k	0.0383123	0.357	Dif Altitude	BCC	2070
λ	6.6107e-05	1	Dif Altitude	BCC	2070
k	0.0420006	0.252	Dif centroide	BCC	2070
λ	6.6107e-05	1	Dif centroide	BCC	2070
