## Supplementary material for "Climate change will redefine taxonomic, functional, and phylogenetic diversity patterns of Odonata in space and time": S11_Total table_PGLS

### Sheet: Foglio1
	Estimate	Std. Error	t value	Pr(>|t|)	response_variable	scenario	period
(Intercept)	52.7722	29.8559	1.76756	0.0801843	Altitude difference	BCC	2050
Body length	-0.251381	0.337522	-0.744783	0.45815	Altitude difference	BCC	2050
Flight Season	-3.83296	3.25627	-1.1771	0.241949	Altitude difference	BCC	2050
Habitat Lentic	16.5268	17.9474	0.920847	0.359347	Altitude difference	BCC	2050
Habitat Lotic	15.6331	19.7289	0.792399	0.430004	Altitude difference	BCC	2050
(Intercept)	44.4016	35.5227	1.24995	0.214236	Altitude difference	BCC	2070
Body length	-0.24963	0.395855	-0.630609	0.529734	Altitude difference	BCC	2070
Flight Season	-5.40921	3.7247	-1.45226	0.149561	Altitude difference	BCC	2070
Habitat Lentic	35.8508	22.2798	1.60912	0.110743	Altitude difference	BCC	2070
Habitat Lotic	21.6076	23.8802	0.904834	0.367728	Altitude difference	BCC	2070
(Intercept)	59.9841	36.8737	1.62674	0.106939	Altitude difference	MIROC	2050
Body length	-0.133978	0.421171	-0.318108	0.751066	Altitude difference	MIROC	2050
Flight Season	-0.575396	3.8574	-0.149167	0.881722	Altitude difference	MIROC	2050
Habitat Lentic	15.7935	23.0633	0.684792	0.49506	Altitude difference	MIROC	2050
Habitat Lotic	-1.22854	24.5189	-0.0501058	0.960138	Altitude difference	MIROC	2050
(Intercept)	94.7581	39.7219	2.38554	0.0189375	Altitude difference	MIROC	2070
Body length	-0.531579	0.447164	-1.18878	0.237342	Altitude difference	MIROC	2070
Flight Season	-4.18648	4.30058	-0.97347	0.332668	Altitude difference	MIROC	2070
Habitat Lentic	26.2822	24.1051	1.09032	0.278194	Altitude difference	MIROC	2070
Habitat Lotic	5.62889	26.3554	0.213576	0.831313	Altitude difference	MIROC	2070
(Intercept)	65.084	29.4498	2.20999	0.0293859	Altitude difference	NOR	2050
Body length	-0.132636	0.3297	-0.402294	0.688326	Altitude difference	NOR	2050
Flight Season	-5.0234	3.1162	-1.61203	0.110108	Altitude difference	NOR	2050
Habitat Lentic	20.7553	18.3027	1.134	0.259506	Altitude difference	NOR	2050
Habitat Lotic	-10.5972	19.7092	-0.537676	0.591995	Altitude difference	NOR	2050
(Intercept)	83.136	31.8594	2.60946	0.0104601	Altitude difference	NOR	2070
Body length	-0.215289	0.356871	-0.603269	0.547696	Altitude difference	NOR	2070
Flight Season	-3.36352	3.41044	-0.986243	0.326394	Altitude difference	NOR	2070
Habitat Lentic	9.98413	19.5868	0.509737	0.611359	Altitude difference	NOR	2070
Habitat Lotic	-22.8861	21.2536	-1.07681	0.284156	Altitude difference	NOR	2070
(Intercept)	205704	63139.9	3.2579	0.00153822	Centroid difference	BCC	2050
Body length	9.91795	708.077	0.0140069	0.988853	Centroid difference	BCC	2050
Flight Season	-4810.78	6751.23	-0.712578	0.477783	Centroid difference	BCC	2050
Habitat Lentic	-10220.8	38820.6	-0.263283	0.79288	Centroid difference	BCC	2050
Habitat Lotic	-25089.5	42075.3	-0.596299	0.552337	Centroid difference	BCC	2050
(Intercept)	231221	70820.3	3.2649	0.00150893	Centroid difference	BCC	2070
Body length	-944.904	786.17	-1.20191	0.232295	Centroid difference	BCC	2070
Flight Season	6099.2	7495.49	0.813716	0.417781	Centroid difference	BCC	2070
Habitat Lentic	-19964.5	45627.1	-0.437559	0.662669	Centroid difference	BCC	2070
Habitat Lotic	-31057.7	48852.8	-0.63574	0.526428	Centroid difference	BCC	2070
(Intercept)	207229	52990.2	3.9107	0.000168744	Centroid difference	MIROC	2050
Body length	-1828.05	606.952	-3.01186	0.00329576	Centroid difference	MIROC	2050
Flight Season	2777.49	5808.9	0.478143	0.633602	Centroid difference	MIROC	2050
Habitat Lentic	12534.6	31484.4	0.398122	0.691397	Centroid difference	MIROC	2050
Habitat Lotic	17994.4	34691.4	0.518699	0.605128	Centroid difference	MIROC	2050
(Intercept)	253528	63388.1	3.99961	0.000122426	Centroid difference	MIROC	2070
Body length	-1767.58	709.516	-2.49124	0.0143925	Centroid difference	MIROC	2070
Flight Season	1037.69	6738.34	0.153998	0.877925	Centroid difference	MIROC	2070
Habitat Lentic	7731.65	39206.2	0.197205	0.844072	Centroid difference	MIROC	2070
Habitat Lotic	8406.53	42340.7	0.198545	0.843026	Centroid difference	MIROC	2070
(Intercept)	187850	52539.1	3.57544	0.000542603	Centroid difference	NOR	2050
Body length	-705.24	606.757	-1.16231	0.247904	Centroid difference	NOR	2050
Flight Season	-2905.72	5810.67	-0.500066	0.618138	Centroid difference	NOR	2050
Habitat Lentic	28460.6	30813.6	0.923635	0.357922	Centroid difference	NOR	2050
Habitat Lotic	6928.82	34156.3	0.202856	0.839664	Centroid difference	NOR	2050
(Intercept)	152772	53058.3	2.87933	0.00488427	Centroid difference	NOR	2070
Body length	-1001.89	596.023	-1.68096	0.0959223	Centroid difference	NOR	2070
Flight Season	-1356.3	5697.74	-0.238042	0.81234	Centroid difference	NOR	2070
Habitat Lentic	50196.6	32470.6	1.54591	0.125318	Centroid difference	NOR	2070
Habitat Lotic	49516.2	35289.9	1.40313	0.163708	Centroid difference	NOR	2070
(Intercept)	1.53255	0.284672	5.38358	4.99965e-07	Relative area change	BCC	2050
Body length	0.000259301	0.00339078	0.0764723	0.939199	Relative area change	BCC	2050
Flight Season	-0.060584	0.0320753	-1.88881	0.0618746	Relative area change	BCC	2050
Habitat Lentic	0.273962	0.155219	1.765	0.0806783	Relative area change	BCC	2050
Habitat Lotic	0.224047	0.179651	1.24713	0.215323	Relative area change	BCC	2050
(Intercept)	1.87164	0.321243	5.82624	7.22925e-08	Relative area change	BCC	2070
Body length	0.00159414	0.00359034	0.444008	0.658016	Relative area change	BCC	2070
Flight Season	-0.130506	0.0365823	-3.56746	0.000559723	Relative area change	BCC	2070
Habitat Lentic	0.283828	0.18773	1.5119	0.133778	Relative area change	BCC	2070
Habitat Lotic	0.221663	0.207374	1.0689	0.287738	Relative area change	BCC	2070
(Intercept)	1.2452	0.337996	3.68406	0.000374421	Relative area change	MIROC	2050
Body length	0.00813323	0.00379381	2.14382	0.0344968	Relative area change	MIROC	2050
Flight Season	-0.0631417	0.0362239	-1.7431	0.0844216	Relative area change	MIROC	2050
Habitat Lentic	0.263323	0.207059	1.27173	0.206449	Relative area change	MIROC	2050
Habitat Lotic	0.028181	0.22588	0.124761	0.900966	Relative area change	MIROC	2050
(Intercept)	1.43243	0.390217	3.67085	0.000391852	Relative area change	MIROC	2070
Body length	0.00275127	0.00439671	0.625756	0.532915	Relative area change	MIROC	2070
Flight Season	-0.0687208	0.0421839	-1.62908	0.106475	Relative area change	MIROC	2070
Habitat Lentic	0.385807	0.236613	1.63054	0.106164	Relative area change	MIROC	2070
Habitat Lotic	0.354964	0.259729	1.36667	0.174825	Relative area change	MIROC	2070
(Intercept)	1.67192	0.251464	6.64873	1.63315e-09	Relative area change	NOR	2050
Body length	0.00223091	0.00292457	0.762815	0.447388	Relative area change	NOR	2050
Flight Season	-0.0984925	0.0281658	-3.49688	0.000706378	Relative area change	NOR	2050
Habitat Lentic	0.207134	0.144185	1.43658	0.15399	Relative area change	NOR	2050
Habitat Lotic	0.235215	0.162559	1.44695	0.151071	Relative area change	NOR	2050
(Intercept)	1.46378	0.236974	6.17697	1.52975e-08	Relative area change	NOR	2070
Body length	-0.000990478	0.00273678	-0.361914	0.718203	Relative area change	NOR	2070
Flight Season	-0.0483621	0.0259869	-1.86101	0.0657708	Relative area change	NOR	2070
Habitat Lentic	0.245746	0.138432	1.77522	0.0789989	Relative area change	NOR	2070
Habitat Lotic	0.260118	0.154209	1.68678	0.0948585	Relative area change	NOR	2070
